# Island demographics and trait associations in white-tailed deer

**DOI:** 10.1101/2023.08.01.551454

**Authors:** Brooklyn S. Cars, Camille Kessler, Eric A. Hoffman, Steeve D. Côté, Daniel Koelsch, Aaron B.A Shafer

**Affiliations:** Environmental and Life Sciences Graduate Program, Trent University, 2140 East Bank Drive, Peterborough, ON K9J 7B8, Canada; Department of Forensics, Trent University, 2140 East Bank Drive, Peterborough, ON K9J 7B8, Canada; Department of Biology, University of Central Florida, 4000 Central Florida Blvd, Orlando, FL, USA; Département de Biologie and Centre d’Études Nordiques, Université Laval, G1V 0A6, Québec, QC, Canada; Fédération des chasseurs de Saint-Pierre et Miquelon. Saint-Pierre et Miquelon, France; Direction des Territoires de l’Alimentation et de la Mer, service Biodiversité. Saint-Pierre et Miquelon, France

## Abstract

When a population is isolated and composed of few individuals, genetic drift is the paramount evolutionary force that results in the loss of genetic diversity. Inbreeding might also occur, resulting in genomic regions that are identical by descent, manifesting as runs of homozygosity (ROHs) and the expression of recessive traits. Likewise, the genes underlying traits of interest can be revealed by comparing fixed SNPs and divergent haplotypes between affected and unaffected individuals. Populations of white-tailed deer (*Odocoileus virginianus*) on islands of Saint Pierre and Miquelon (SPM, France) have high incidences of leucism and malocclusions, both considered genetic defects; on the Florida Keys islands (USA) deer exhibit smaller body sizes, a polygenic trait. Here we aimed to reconstruct island demography and identify the genes associated with these traits in a pseudo case-control design. The two island populations showed reduced levels of genomic diversity and a build-up of deleterious mutations compared to mainland deer; there was also significant genome-wide divergence in Key deer. Key deer showed higher inbreeding levels, but not longer ROHs, consistent with long-term isolation. We identified multiple trait-related genes in ROHs including *LAMTOR2* which has links to pigmentation changes, and *NPVF* which is linked to craniofacial abnormalities. Our mixed approach of linking ROHs, fixed SNPs and haplotypes matched a high number (∼50) of a-priori body size candidate genes in Key deer. This suite of biomarkers and candidate genes should prove useful for population monitoring, noting all three phenotypes show patterns consistent with a complex trait and non-Mendelian inheritance.
