## Supplemental File S2 for "Island demographics and trait associations in white-tailed deer"

### Sheet: Sheet1
Table S5: List of haplotype blocks in Key deer and the genes found within them (Matching candidate gene table = red, fixed SNPs = blue, ROHs = orange, candidate gene table and Fixed SNPs = green and ROHs and Fixed SNPs = purple)
Scaffold	Position	Genes Found
ref0000025	1000455 - 1105654	SOX4
ref0000025	1192558 - 1369071	None
ref0000025	1520504 - 1633195	None
ref0000025	1690054 - 1794455	None
ref0000025	2151299 - 2256471	PRL
ref0000025	4470319 - 4595187	GPLD1, LOC110149743, MRS2
ref0000025	5149312 - 5264855	LOC110152528
ref0000025	8161512 - 8283904	OR1G1
ref0000086	928026 - 1038888	None
ref0000086	1156258 - 1279976	None
ref0000086	2023681 - 2135242	GIMD1
ref0000086	2357696 - 2461977	None
ref0000086	2665162 - 2799850	GSTCD, INTS12, ARHGEF38
ref0000086	5821603 - 5931078	RRH, CFI, PLA2G12A
ref0000086	6590543 - 6837977	None
ref0000086	9897592 - 10022697	None
ref0000086	10282607 - 10411677	LOC110134605
ref0000102	4780257 - 4907967	None
ref0000102	4915282 - 5026109	None
ref0000102	5414679 - 5850337	TCIM
ref0000154	2006867 - 2289366	GUCY1B2, FAM124A
ref0000154	2584651 - 2698806	None
ref0000154	3527474 - 3708851	None
ref0000154	3849076 - 3996958	None
ref0000154	4687030 - 4917182	FREM2, STOML3
ref0000154	6317281 - 6452830	CCNA1
ref0000159	939197 - 1043713	None
ref0000159	2659532 - 2766358	None
ref0000164	2329308 - 2467641	None
ref0000184	2780463 - 2965687	None
ref0000184	3381184 - 3484331	None
ref0000184	3788058 - 4029547	FHIT
ref0000184	4104504 - 4251069	None
ref0000184	6172338 - 6276718	DNAH12, LOC110135021
ref0000259	472909 - 643251	None
ref0000259	1234342 - 1372061	DYSF, LOC110152906
ref0000259	3727792 - 3828137	TET3
ref0000259	3879518 - 4029644	MTHFD2, SLC4A5, MOB1A
ref0000262	1611516 - 1744114	None
ref0000262	4857373 - 4976088	LOC110128004
ref0000262	4981196 - 5098318	BNC2
ref0000279	686335 - 814693	None
ref0000279	2181990 - 2369132	None
ref0000312	78725 - 183059	SOCS6
ref0000312	192195 - 311743	None
ref0000312	595785 - 730716	None
ref0000330	1130349 - 1373495	BCHE
ref0000330	4305927 - 4416417	None
ref0000330	4665071 - 4796257	None
ref0000330	5513642 - 5625878	None
ref0000330	8953519 - 9066320	NLGN1
ref0000330	9836020 - 10009046	None
ref0000330	10154635 - 10298470	None
ref0000330	10322382 - 10424814	None
ref0000330	11155081 - 11265269	None
ref0000330	11271667 - 11372986	None
ref0000330	11379187 - 11537874	None
ref0000330	12551271 - 12661380	None
ref0000330	12920700 - 13028951	None
ref0000330	18553468 - 18655937	GTF2F1, TEDDM1
ref0000330	21798419 - 21933756	None
ref0000330	22899892 - 23011275	None
ref0000330	23867648 - 23970876	None
ref0000330	24068130 - 24204792	TMEM207
ref0000330	24600857 - 24741168	GMNC
ref0000330	24967231 - 25070338	UTS2B, CCDC50
ref0000334	5695468 - 5812592	None
ref0000334	6042315 - 6164254	None
ref0000335	3312152 - 3537898	None
ref0000335	3660368 - 3806566	None
ref0000335	3814091 - 3943666	None
ref0000335	6152536 - 6288164	LOC110134796
ref0000335	7282478 - 7402315	LOC110138012, COL6A6
ref0000335	7523518 - 7661993	COL6A5
ref0000335	8521275 - 8647117	None
ref0000335	8792972 - 8912107	OXNAD1
ref0000335	8971855 - 9144931	DAZL
ref0000335	9177391 - 9324396	None
ref0000335	10127027 - 10231466	None
ref0000335	10422166 - 10606210	None
ref0000335	11023282 - 11150620	None
ref0000335	11156863 - 11348506	None
ref0000335	11459645 - 11685070	None
ref0000335	11690168 - 11834929	NDUFA3
ref0000335	11839984 - 11952673	None
ref0000335	12367384 - 12468382	PP2D1, RAB5A, EFHB
ref0000357	3160574 - 3348117	PTPRC
ref0000357	4328659 - 4571343	CRB1
ref0000357	4912799 - 5050400	None
ref0000357	5641635 - 5766016	None
ref0000357	6741075 - 6947729	LAMB3, CAMK1G
ref0000357	7840743 - 8122581	LOC110133585
ref0000357	10397318 - 10538550	None
ref0000357	11135975 - 11240056	PTPN14, SMYD
ref0000357	11621258 - 11777964	None
ref0000357	11823966 - 12267748	PLA2G4A
ref0000357	12788775 - 12909856	TPR, PDC, ODR4
ref0000357	14307503 - 14412432	NIBAN1
ref0000357	14503136 - 14633021	None
ref0000357	17245060 - 17393016	None
ref0000357	19912063 - 20015442	TEX35
ref0000357	21851209 - 22079682	None
ref0000357	26024052 - 26136217	None
ref0000366	442121 - 560146	None
ref0000366	649026 - 946736	MDH1
ref0000366	1091155 - 1204027	NKAIN3
ref0000366	2977294 - 3111661	None
ref0000366	3394012 - 3511845	None
ref0000366	4869258 - 4969957	None
ref0000371	4367415 - 4497954	EEF1B2
ref0000371	4532779 - 4683309	THAP10
ref0000371	6354028 - 6454188	RNF113A, NOX5
ref0000371	6912998 - 7049686	None
ref0000371	9787950 - 9895151	DPP8, IGDCC4
ref0000384	1248747 - 1374881	None
ref0000384	2653214 - 2853658	None
ref0000384	3691423 - 3806598	None
ref0000384	3861811 - 4018157	None
ref0000384	4279531 - 4526276	None
ref0000384	4765774 - 4957508	None
ref0000384	5160415 - 5263432	None
ref0000384	5268879 - 5373072	None
ref0000384	5387030 - 5528122	None
ref0000384	5922922 - 6061073	None
ref0000384	6368516 - 6606188	None
ref0000384	6923175 - 7065118	None
ref0000384	7198929 - 7329655	None
ref0000384	8193210 - 8584929	None
ref0000384	8703437 - 9042158	ITGBL1
ref0000384	9050266 - 9179360	NALCN
ref0000384	11084891 - 11203195	None
ref0000384	11212620 - 11385594	STK24
ref0000384	11414394 - 11595696	None
ref0000384	11757328 - 11968000	None
ref0000384	12040875 - 12297424	MBNL2, LOC110147092
ref0000384	13866636 - 14015652	LOC110127204
ref0000393	1884750 - 2052340	None
ref0000438	409662 - 531496	None
ref0000438	1206731 - 1327305	None
ref0000438	1654550 - 1768578	None
ref0000438	3245944 - 3360868	None
ref0000438	3375043 - 3505016	None
ref0000438	4383776 - 4515246	None
ref0000438	4567118 - 4774048	None
ref0000438	4779451 - 4892279	None
ref0000438	4898887 - 5111073	None
ref0000438	5117399 - 5241598	XBP1
ref0000438	5656492 - 5856831	None
ref0000438	7285523 - 7545750	TUBA3E, KRT18
ref0000438	9448190 - 9553705	None
ref0000438	10063775 - 10303496	PHOX2B, LIMCH1
ref0000438	10693942 - 10817433	SHISA3
ref0000438	11019825 - 11122963	None
ref0000438	11254005 - 11376774	None
ref0000438	12245669 - 12371167	None
ref0000438	12376908 - 12659383	KCTD8, YIPF7, GUF1, LOC110145749
ref0000438	12867326 - 13041526	None
ref0000461	21403 - 179017	None
ref0000461	517670 - 668293	None
ref0000461	861116 - 1046866	None
ref0000461	1582076 - 1710750	None
ref0000461	1765015 - 1875319	None
ref0000466	1209301 - 1329254	None
ref0000511	960019 - 1079970	None
ref0000538	2154128 - 2346899	None
ref0000538	2663904 - 2767214	PDE3A
ref0000546	685929 - 967477	None
ref0000555	320838 - 428749	CNTNAP3B, LOC110123412
ref0000647	18874 - 154434	None
ref0000647	202055 - 387749	None
ref0000647	468355 - 574586	None
ref0000647	581832 - 705596	None
ref0000773	1567352 - 1688810	TMEM260
ref0000791	1263962 - 1364339	MS4A18, MS4A15, MS4A8
ref0000837	215426 - 325283	None
ref0000837	945944 - 1086279	CD55, LOC110135991
ref0000837	2029600 - 2168789	SRGAP2C, SRGAP2B
ref0000845	13505118 - 13617094	PARP11
ref0000845	17280545 - 17407356	MFAP5, AICDA, GDF3
ref0000845	17472449 - 17573458	A2ML1, M6PR, PHC1
ref0000845	18472828 - 18601291	OLR1, CLEC12B, CLEC12A, CLEC9A, CLEC1A, CLEC7A, CLEC1B
ref0000849	2258098 - 2376134	None
ref0000881	163271 - 311069	LOC110144802
ref0000881	998111 - 1121788	REP15, PPFIBP1
ref0000881	1128808 - 1234503	MANSC, KLHL42
ref0000889	3363611 - 3473570	CALCR, VPS50
ref0000889	6055319 - 6177466	LOC110126811
ref0000889	12093497 - 12253506	None
ref0000889	12258900 - 12360543	None
ref0000889	13439740 - 13700820	None
ref0000889	13706971 - 14003141	None
ref0000889	14041213 - 14155856	None
ref0000889	15012420 - 15135169	None
ref0000889	19908139 - 20034487	None
ref0000889	24998798 - 25116780	None
ref0000889	25146221 - 25255388	ELAPOR2, LOC110143454
ref0000889	25484184 - 25629502	None
ref0000889	32334121 - 32434920	None
ref0000892	1379822 - 1548674	ZIM3, USP29
ref0000892	1964577 - 2165515	ZSCAN5C, ZSCAN5B, ZNF850, SMIM17, ZNF667, ZNF583, ZNF471, ZNF71, TAF13, LOC110134779, MIOX
ref0000892	3075405 - 3217355	KIR2DS1, RDH13, NLRP7, GP6, NLRP2
ref0000963	2589687 - 2712613	ARL6IP1
ref0000963	3036986 - 3151852	None
ref0000963	3304600 - 3463178	SLC35A1, RARS2, C6orf163, CFAP206, SMIM8
ref0000963	3719248 - 3875552	HTR1E
ref0000998	73997 - 194266	None
ref0000998	3716345 - 3832098	C1QA, C1QC, EPHA8
ref0000998	5367844 - 5518589	NCMAP, NIPAL3, RCAN3
ref0000998	9708555 - 9815279	None
ref0000998	10839026 - 10992600	SDC3, LAPTM5
ref0000998	11088700 - 11203442	None
ref0000998	17841583 - 18103262	RHBDD1
ref0000998	18133678 - 18249303	None
ref0001122	902698 - 1043128	None
ref0001122	1340242 - 1623735	None
ref0001148	3481 - 245894	NUDT7, VAT1L
ref0001148	1609382 - 1851795	None
ref0001155	1048445 - 1218040	None
ref0001155	1446097 - 1555297	None
ref0001155	1612862 - 1733856	None
ref0001155	1806406 - 1960149	None
ref0001155	2137212 - 2263964	None
ref0001155	2269391 - 2377505	None
ref0001155	4488317 - 4636957	SRGN, LOC110144365
ref0001155	12007709 - 12120398	None
ref0001155	13018783 - 13130727	None
ref0001167	239452 - 423982	None
ref0001167	558357 - 703586	None
ref0001167	722908 - 862102	None
ref0001199	154 - 169539	PALS2, MPP6
ref0001199	3432254 - 3552955	None
ref0001199	3876863 - 3989617	TRIL, MPHOSPH6
ref0001199	4003309 - 4182725	None
ref0001199	7021178 - 7174772	FKBP9, KBTBD2, NT5C3A, ERH
ref0001199	8733322 - 8843607	None
ref0001199	11678419 - 11961713	None
ref0001199	12208746 - 12321649	None
ref0001199	12333371 - 12457153	None
ref0001199	12555100 - 12665290	None
ref0001199	13108194 - 13226398	None
ref0001199	13561058 - 13668648	None
ref0001199	13814757 - 13924258	None
ref0001199	23014260 - 23183645	None
ref0001234	32688 - 177972	PCSK2
ref0001234	813590 - 960730	None
ref0001234	1132666 - 1277950	None
ref0001370	792670 - 895617	None
ref0001370	971847 - 1312694	KIF2B
ref0001370	1318657 - 1472618	None
ref0001370	2270734 - 2405727	TOM1L1, COX11
ref0001370	2734443 - 2842001	HLF
ref0001370	2906908 - 3057597	None
ref0001370	3127436 - 3336754	TMEM100, PCTP
ref0001398	3743302 - 3883886	MACROH2A1, TIFAB
ref0001398	4161059 - 4291360	SLC25A48, FBXL21P, LECT2
ref0001398	4711756 - 4812479	None
ref0001398	4963906 - 5087411	None
ref0001398	5246181 - 5415563	None
ref0001398	5700620 - 5802437	None
ref0001412	101939 - 203696	None
ref0001412	259757 - 377004	None
ref0001412	382288 - 671889	None
ref0001412	775633 - 1117580	None
ref0001412	1258410 - 1392873	None
ref0001412	1493533 - 1717148	None
ref0001412	2710384 - 2879846	None
ref0001412	2886579 - 3074901	CAVIN2, LOC110148336
ref0001412	3357469 - 3622045	MYO1B
ref0001414	968055 - 1199930	SORBS2
ref0001414	1206770 - 1313565	None
ref0001414	2889595 - 3022534	None
ref0001414	4506807 - 4759178	PDGFRL, MTUS1
ref0001414	5950954 - 6136290	None
ref0001414	6142129 - 6244429	None
ref0001414	6639630 - 6745610	None
ref0001414	7365661 - 7546649	None
ref0001414	7554044 - 7680088	None
ref0001414	7821310 - 7935154	None
ref0001414	8026415 - 8198090	C8orf48, DMAP1
ref0001414	8505587 - 8609576	None
ref0001414	9932853 - 10046950	None
ref0001414	10053595 - 10167868	None
ref0001414	10705010 - 10890351	SARAF
ref0001414	10967815 - 11102244	None
ref0001414	11975246 - 12152995	None
ref0001414	13757879 - 13860295	None
ref0001414	16222872 - 16401172	None
ref0001414	16525705 - 16666539	None
ref0001414	16777675 - 16955584	None
ref0001468	98830 - 212401	None
ref0001545	40051 - 140954	RDH14
ref0001545	3763960 - 3869738	None
ref0001545	3995768 - 4104012	None
ref0001545	6769142 - 6891608	HADHB, ADGRF3, DRC1, SELENOI
ref0001545	8089277 - 8195902	None
ref0001545	21215575 - 21367462	None
ref0001545	22158749 - 22296885	None
ref0001545	24535334 - 24677769	LOC110125691
ref0001545	26205842 - 26319951	None
ref0001545	26447882 - 26555212	None
ref0001545	27208294 - 27314044	None
ref0001545	27377751 - 27494824	None
ref0001545	32739003 - 32846928	None
ref0001545	37039987 - 37159322	None
ref0001545	41033207 - 41163548	None
ref0001545	41347847 - 41473753	None
ref0001545	42996411 - 43163454	None
ref0001545	43956293 - 44056775	None
ref0001545	46405213 - 46530591	None
ref0001545	52201576 - 52357353	HAAO, MTA3
ref0001545	52867645 - 52974311	PKDCC
ref0001545	53862178 - 53963312	None
ref0001545	54684449 - 54784726	None
ref0001545	55417037 - 55538917	None
ref0001545	56360566 - 56479150	None
ref0001545	58963646 - 59076291	None
ref0001545	59179103 - 59344178	None
ref0001545	59685118 - 59796567	None
ref0001545	60248474 - 60397029	None
ref0001631	274819 - 396573	RAP1GDS1, TSPAN5
ref0001634	1386572 - 1598454	None
ref0001634	3012403 - 3112737	None
ref0001634	3151943 - 3438336	None
ref0001634	3444782 - 3596512	None
ref0001640	2433584 - 2537158	None
ref0001640	2710913 - 2904544	None
ref0001640	3302772 - 3420640	PGK2, CRISP1
ref0001640	3473458 - 3576113	CRISP2, RHAG, C6orf141
ref0001640	3645069 - 3759704	MMUT, RPL29
ref0001640	4492658 - 4655506	PTCHD4
ref0001640	5318038 - 5422532	ADGRF5
ref0001640	5430475 - 5565950	ANKRD66, PLA2G7, MEP1A, ADGRF5
ref0001640	10425517 - 10529589	None
ref0001640	10607851 - 10745127	None
ref0001660	85978 - 201651	None
ref0001660	2170268 - 2394636	None
ref0001660	3243578 - 3368653	None
ref0001666	2724719 - 2840855	ITGA1
ref0001695	204874 - 371592	TRAPPC11
ref0001695	600873 - 705725	WWC2
ref0001695	1780712 - 1900563	None
ref0001695	3021699 - 3128309	None
ref0001695	4979803 - 5120240	None
ref0001695	5543029 - 5659782	None
ref0001695	7544639 - 7645776	XKR5, ZNF705A, AGPAT5, LOC110129482
ref0001695	7652674 - 7809182	AGPAT5
ref0001695	9326322 - 9477114	None
ref0001695	10134306 - 10332735	None
ref0001746	670037 - 860507	None
ref0001746	1025108 - 1220765	None
ref0001746	1354171 - 1461855	GPR149
ref0001746	1557347 - 1715929	DHX36
ref0001746	1768872 - 1922179	None
ref0001746	1973740 - 2074137	YWHAH
ref0001746	2170858 - 2283992	None
ref0001746	2506951 - 2632149	None
ref0001746	2675866 - 2819678	None
ref0001746	2826014 - 2932946	None
ref0001746	3032229 - 3299427	None
ref0001746	3385484 - 3583531	None
ref0001746	3741660 - 3909451	None
ref0001746	5791936 - 5956325	PFN2, LOC110148815
ref0001746	6013467 - 6129919	ANKUB1
ref0001746	6135284 - 6309061	COMMD2, RPS3A
ref0001746	6315009 - 6485697	TM4SF4
ref0001746	6586622 - 6740015	CP, HPS3, DNAJA1, LOC110149178
ref0001746	6815700 - 7018288	CPA3, GYG1, HLTF
ref0001746	7106306 - 7244379	AGTR1
ref0001746	7488935 - 7615279	None
ref0001746	9107460 - 9226830	PLSCR5
ref0001766	3207314 - 3309988	None
ref0001811	547439 - 721696	SNTG2
ref0001816	785527 - 943719	None
ref0001816	1010701 - 1125585	None
ref0001825	280648 - 488832	None
ref0001825	4714728 - 4819560	None
ref0001825	9100528 - 9259004	ABCA12
ref0001825	13738732 - 13853183	ACADL
ref0001825	13944138 - 14065514	UNC80, RPE
ref0001825	14110862 - 14219655	None
ref0001825	15441382 - 15610578	None
ref0001825	17465003 - 17650135	NRP2
ref0001825	17918662 - 18188579	None
ref0001825	18253945 - 18364158	None
ref0001825	18372762 - 18480313	None
ref0001825	20143121 - 20246862	NBEAL1
ref0001825	20296500 - 20415702	CARF, WDR12
ref0001825	22578350 - 22689595	SPATS2L
ref0001825	22829447 - 22931227	None
ref0001825	23286513 - 23481216	None
ref0001825	24096449 - 24257232	None
ref0001825	25793702 - 25933661	ANKRD44, PGAP1
ref0001825	26362854 - 26479802	HECW2
ref0001836	687416 - 829471	MS4A1, MS4A13, MS4A14, MS4A7, MS4A5
ref0001836	2717063 - 2828704	OR9I1
ref0001836	3546144 - 3711011	None
ref0001836	4154726 - 4255916	None
ref0001876	188493 - 339795	SLC1A6, CCDC105, RPL23A
ref0001876	1152467 - 1344731	OR10H3, LOC110122352
ref0001876	2271368 - 2433480	LBH
ref0001886	988101 - 1098166	CSNKA2IP
ref0001898	555935 - 672997	ATP10A
ref0001898	839147 - 996355	None
ref0001904	1617497 - 1718104	None
ref0001904	1724829 - 1904300	None
ref0001904	1911444 - 2015002	CDH20
ref0001904	2165602 - 2281499	None
ref0001904	2493125 - 2691480	LOC110141047
ref0001904	2753550 - 2855848	MC4R
ref0001904	5308334 - 5444293	None
ref0001904	6044112 - 6213005	None
ref0001904	7200563 - 7414250	CCDC68
ref0001904	8322636 - 8471747	None
ref0001904	9006200 - 9174637	None
ref0001904	9530030 - 9658267	None
ref0001904	9869227 - 10116754	None
ref0001904	10124794 - 10285339	None
ref0001904	10325197 - 10448024	None
ref0001904	13006278 - 13133554	None
ref0001904	13182513 - 13304060	None
ref0001904	16313204 - 16426563	None
ref0001904	21662499 - 21769081	None
ref0001904	28561980 - 28667730	None
ref0001904	30635709 - 30810454	None
ref0001904	32236869 - 32337286	None
ref0001904	32704438 - 32830785	None
ref0001904	32930098 - 33078453	None
ref0001904	37754736 - 37893483	DTNA
ref0001904	40524934 - 40627532	None
ref0001924	7648 - 123648	None
ref0001924	130631 - 314476	None
ref0001924	915038 - 1031038	None
ref0001994	1213075 - 1371926	TLN2
ref0001994	1378226 - 1494215	TLN2
ref0002067	2961058 - 3114440	None
ref0002067	4616821 - 4795289	NEK6
ref0002067	7644350 - 7920832	None
ref0002067	8670275 - 8780916	None
ref0002067	9827907 - 9944497	None
ref0002067	9950945 - 10051111	None
ref0002067	12836213 - 12975457	SLC66A3, C2orf50
ref0002067	14083332 - 14206306	None
ref0002075	318480 - 433200	None
ref0002083	298988 - 401638	PDYN, SIRPA
ref0002123	212855 - 347863	CSMD2
ref0002123	1012265 - 1207323	None
ref0002123	2200481 - 2355004	C1orf216, CLSPN, AGO4, RPL10
ref0002123	2990111 - 3112066	None
ref0002123	3866872 - 3967212	DNALI1, GNL2, RSPO1, SNIP1
ref0002124	6484096 - 6585357	None
ref0002124	6841346 - 7009636	None
ref0002149	67482 - 196482	PGM1
ref0002149	210111 - 311169	PPIA
ref0002149	1572452 - 1712266	None
ref0002179	10331159 - 10432723	ADCY5
ref0002179	14990281 - 15121870	None
ref0002192	1390962 - 1577217	IFNAR1, IL10RB
ref0002192	1582496 - 1821756	IFNAR2, IL10RB, OLIG2, OLIG1
ref0002196	2885259 - 3028466	None
ref0002196	3884154 - 4060336	None
ref0002196	4220485 - 4334000	None
ref0002196	8983254 - 9089934	RPL5, DIPK1A
ref0002196	10924326 - 11065849	None
ref0002196	11072717 - 11174953	None
ref0002196	17438127 - 17575979	None
ref0002196	18709307 - 18888907	None
ref0002196	24986830 - 25169959	None
ref0002196	25438321 - 25539438	None
ref0002244	1185795 - 1293105	None
ref0002374	514128 - 662294	None
ref0002374	1455465 - 1568515	None
ref0002374	2248522 - 2351509	None
ref0002388	1126668 - 1258019	None
ref0002388	1601147 - 1713133	TPMT, NHLRC1, KDM1B
ref0002388	4051483 - 4160308	None
ref0002388	4270040 - 4399607	None
ref0002388	5701780 - 5867796	None
ref0002388	6036637 - 6178485	EDN1
ref0002388	6507838 - 6768733	None
ref0002388	7984309 - 8087737	None
ref0002388	8225544 - 8385673	None
ref0002388	8418244 - 8523258	None
ref0002388	8587148 - 8922837	None
ref0002388	10332136 - 10493749	None
ref0002388	11822832 - 11988607	PXDC1
ref0002391	774567 - 896587	CREG1
ref0002391	2900342 - 3001764	RXRG
ref0002391	3056123 - 3261385	LMX1A
ref0002391	3615828 - 3862617	PBX1
ref0002391	3972143 - 4078193	None
ref0002391	6249123 - 6438084	C1orf226, SPATA46
ref0002391	8210981 - 8318364	CD48, SLAMF1
ref0002391	9882060 - 10014048	IFI16
ref0002425	1140490 - 1258318	None
ref0002453	1508925 - 1706195	MGAM, TAS2R38, OR9A2, OR9A4, CLEC5A, LOC110148815, KIAA1549
ref0002453	1736297 - 1840696	PRSS37, WEE2, SSBP1, TAS2R5, TAF13
ref0002453	4028126 - 4201730	ZC3HAV1, ZC3HAV1L, KIAA1549
ref0002453	5123190 - 5334889	None
ref0002453	7804186 - 7907853	None
ref0002453	8055265 - 8176284	AKR1B10, NAP1L1
ref0002453	8759860 - 8878149	None
ref0002453	8884447 - 9020871	None
ref0002453	14712887 - 14831645	None
ref0002453	16004818 - 16116897	None
ref0002453	16123540 - 16261097	None
ref0002453	16266591 - 16456301	None
ref0002456	4760431 - 4949694	None
ref0002456	5425651 - 5560815	None
ref0002456	5749691 - 6023940	RPL23A
ref0002456	6034998 - 6401518	RBFOX1
ref0002456	6770921 - 6882904	None
ref0002456	8393292 - 8514066	None
ref0002456	9693300 - 9867901	LITAF, LOC110129295, LOC110129294
ref0002456	10962136 - 11092591	None
ref0002456	11505808 - 11714118	None
ref0002456	11800309 - 11928083	None
ref0002456	13050019 - 13161337	BFAR
ref0002456	13840652 - 13942715	ABCC1, LOC110143231, LOC110122735
ref0002456	14096884 - 14323651	None
ref0002456	15437493 - 15660658	None
ref0002456	17089188 - 17199437	None
ref0002456	17514188 - 17687035	ACSM4, THUMPD1, LOC110152618
ref0002456	19186818 - 19302102	CDR2, METTL9, POLR3E, LOC110144449
ref0002456	19675496 - 19807021	None
ref0002456	23368127 - 23569179	None
ref0002456	28136811 - 28257268	None
ref0002456	30144954 - 30272153	None
ref0002460	1488227 - 1602632	ADGRE5
ref0002460	2106652 - 2476841	CACNA1A
ref0002478	716050 - 825601	None
ref0002485	1787408 - 1903678	ACTR3B
ref0002485	1911615 - 2116497	None
ref0002485	2286046 - 2388916	None
ref0002485	2773111 - 2904647	DPP6
ref0002485	3048181 - 3164533	None
ref0002500	779210 - 927968	PPP2R5C
ref0002507	7523111 - 7666999	None
ref0002507	7753207 - 7903813	MPHOSPH6
ref0002510	275464 - 385002	None
ref0002510	655090 - 933803	CBR4, PALLD
ref0002511	335788 - 446929	ETV3, LOC110145394, CLTA
ref0002516	16605 - 141407	LOC110147095
ref0002516	146489 - 342300	LOC110142376
ref0002516	350799 - 474724	None
ref0002516	480200 - 618357	KCNAB1, SSR3
ref0002516	760877 - 889602	None
ref0002516	1302480 - 1427282	PTX3
ref0002547	2848211 - 2965300	KRR1
ref0002547	3901834 - 4110310	None
ref0002547	4228941 - 4367063	None
ref0002547	4375764 - 4482763	None
ref0002547	4668993 - 4778066	None
ref0002547	4783597 - 5111665	None
ref0002547	5118046 - 5279632	None
ref0002547	5285818 - 5460930	None
ref0002547	5861329 - 6020114	None
ref0002547	6426605 - 6528246	LGR5, PERP
ref0002547	6791542 - 6952667	TSPAN8
ref0002550	1375257 - 1493980	None
ref0002550	1544730 - 1675388	IGF1R
ref0002550	1805330 - 2206484	None
ref0002550	2348019 - 2590353	ARRDC4
ref0002550	2934513 - 3050109	None
ref0002550	3277108 - 3387394	LOC110150013
ref0002550	4241524 - 4401190	None
ref0002550	4408279 - 4546393	None
ref0002550	4555198 - 4704888	None
ref0002550	5067355 - 5175576	None
ref0002550	6053370 - 6181246	None
ref0002550	6521792 - 6637543	None
ref0002550	7070963 - 7226291	None
ref0002550	7570288 - 7701264	None
ref0002550	8031422 - 8236564	None
ref0002550	8299016 - 8472931	None
ref0002550	8715044 - 8876501	None
ref0002550	8910448 - 9065167	None
ref0002550	10036726 - 10254183	None
ref0002550	10911323 - 11057938	None
ref0002550	11523342 - 11781845	None
ref0002550	11787720 - 11905842	None
ref0002550	11951405 - 12107644	None
ref0002550	12613030 - 12802958	MRPS11, DET1, MRPL46
ref0002550	13303074 - 13438570	LOC110135999, LOC110123444, LOC110132185, LOC110132184
ref0002550	16477769 - 16590748	DDX21
ref0002550	18823753 - 18955482	MTHFS
ref0002556	1250670 - 1357348	SCGB1D2, SCGB2A2, ASRGL1
ref0002556	1814855 - 1938833	SLC22A6, SLC22A10, SLC22A8, LOC110147900
ref0002556	6770526 - 6888872	None
ref0002556	8424962 - 8567068	MAS1L, NADSYN1, DHCR7, LOC110125210
ref0002605	2194048 - 2318029	None
ref0002605	2678652 - 2818424	None
ref0002608	3981117 - 4142417	None
ref0002608	5182964 - 5308447	None
ref0002608	6572148 - 6714695	PARP1
ref0002608	7444115 - 7571065	RPL5
ref0002608	7951465 - 8125959	TFB2M
ref0002608	8577450 - 8685026	None
ref0002608	11260521 - 11414194	None
ref0002630	2014219 - 2191008	EPS8, PTPRO, LOC110129557
ref0002630	2429607 - 2586619	PDE6H, RERG
ref0002630	4444740 - 4698970	GPRC5A, APOLD1, DDX47, HEBP1, GPRC5D
ref0002635	3247599 - 3349348	None
ref0002635	3427320 - 3532647	None
ref0002635	4765929 - 4900989	None
ref0002635	5239328 - 5385803	None
ref0002635	5395779 - 5565452	None
ref0002635	5692775 - 5986912	None
ref0002644	565871 - 670818	None
ref0002674	271548 - 390560	None
ref0002674	630337 - 801004	None
ref0002699	167941 - 269918	None
ref0002699	1602124 - 1707050	MAPK1
ref0002706	53578 - 222955	None
ref0002706	254325 - 358506	ADAMTS18
ref0002706	507590 - 608398	LOC110149455, PDE6C
ref0002706	1003061 - 1140299	CNTNAP4
ref0002706	1245202 - 1358644	None
ref0002706	4081914 - 4275495	ENDOD1
ref0002718	222 - 124246	FLT4, LOC110145544
ref0002718	631436 - 749466	RASGEF1C
ref0002718	936555 - 1037406	SQSTM1, TBC1D9B, MRNIP
ref0002718	2205575 - 2329599	None
ref0002725	2109328 - 2237401	None
ref0002725	2331409 - 2527810	None
ref0002725	2617559 - 2765113	None
ref0002725	3823046 - 3964283	None
ref0002725	4019298 - 4140759	GSG1L, LOC110122615, LOC110152851
ref0002752	18647 - 151254	CTSO, TDO2
ref0002752	1377674 - 1568041	GRIA2
ref0002752	1621864 - 1766983	None
ref0002752	1830770 - 1968458	None
ref0002752	2043875 - 2183008	None
ref0002754	1515689 - 1649302	PRKG1
ref0002754	1992880 - 2096829	None
ref0002754	2291381 - 2438731	None
ref0002754	6069190 - 6209276	None
ref0002754	8251724 - 8389420	HHEX
ref0002754	10907500 - 11013730	None
ref0002754	11937286 - 12051902	TM9SF3
ref0002754	18187964 - 18309095	None
ref0002754	21221498 - 21346569	None
ref0002788	37877 - 200286	None
ref0002788	759151 - 890403	None
ref0002788	902600 - 1004035	None
ref0002788	1059165 - 1181716	None
ref0002788	1199438 - 1542187	TLR4
ref0002788	1547592 - 1661133	None
ref0002788	2011669 - 2120277	None
ref0002788	2244205 - 2376629	None
ref0002788	3067654 - 3184969	None
ref0002788	3343295 - 3479010	None
ref0002788	3681935 - 3943841	TNC
ref0002788	6174081 - 6292116	KIAA1958
ref0002788	9702125 - 9802873	None
ref0002788	10981743 - 11101043	None
ref0002788	12071702 - 12190732	None
ref0002788	17796386 - 17917837	None
ref0002788	18359040 - 18473644	SEMA4D
ref0002788	19439788 - 19574968	None
ref0002788	23058844 - 23187466	SPATA31E1
ref0002788	25917854 - 26037818	None
ref0002788	26424137 - 26529132	None
ref0002788	26626923 - 26730806	None
ref0002788	26939395 - 27063384	RSRC1
ref0002788	28348557 - 28449184	None
ref0002788	30068096 - 30170099	None
ref0002788	30176466 - 30310333	RASEF
ref0002788	31415057 - 31568222	CHMP5, BAG1, B4GALT1
ref0002788	35344850 - 35466994	NKX2-6
ref0002788	36621046 - 36730963	PPP3CC, SLC39A14
ref0002788	36852132 - 36958819	POLR3D, SFTPC, BMP1, LGI3, PHYHIP
ref0002788	37340322 - 37469459	GFRA2
ref0002788	39086081 - 39326302	ATP6V1B2, SLC18A1
ref0002846	30229 - 133218	None
ref0002846	431470 - 591814	KCNN2
ref0002846	601379 - 806888	None
ref0002863	89 - 109682	None
ref0002863	1315527 - 1425120	HHLA2, MYH15
ref0002869	466720 - 585037	None
ref0002869	976610 - 1082487	None
ref0002869	2095794 - 2277216	CNTNAP5
ref0002869	2606011 - 2859464	None
ref0002869	3380250 - 3481256	None
ref0002869	3732379 - 3834202	None
ref0002869	3985421 - 4144015	IGDCC3
ref0002869	4182139 - 4309398	None
ref0002869	4323059 - 4459572	None
ref0002869	4464993 - 4572143	None
ref0002869	4702159 - 4854635	None
ref0002869	6867215 - 6979049	RALB, TMEM185B
ref0002869	7044972 - 7185304	PTPN4, EPB41L5
ref0002869	7842511 - 8008499	C1QL2, AKR1B1
ref0002875	618619 - 750243	None
ref0002875	764029 - 931961	None
ref0002875	1264299 - 1399915	None
